# Selection against expression noise explains the origin of the hourglass pattern of Evo-Devo

**DOI:** 10.1101/700997

**Authors:** Jialin Liu, Michael Frochaux, Vincent Gardeux, Bart Deplancke, Marc Robinson-Rechavi

**Affiliations:** Department of Ecology and Evolution, University of Lausanne, 1015 Lausanne, Switzerland; Swiss Institute of Bioinformatics, 1015 Lausanne, Switzerland; Laboratory of Systems Biology and Genetics, Institute of Bioengineering, School of Life Sciences, Ecole Polytechnique Fédérale de Lausanne (EPFL)

## Abstract

The evolution of embryological development has long been characterized by deep conservation. Both morphological and transcriptomic surveys have proposed a “hourglass” model of Evo-Devo^1,2^. A stage in mid-embryonic development, the phylotypic stage, is highly conserved among species within the same phylum^3–7^. However, the reason for this phylotypic stage is still elusive. Here we hypothesize that the phylotypic stage might be characterized by selection for robustness to noise and environmental perturbations. This could lead to mutational robustness, thus evolutionary conservation of expression and the hourglass pattern. To test this, we quantified expression variability of single embryo transcriptomes throughout fly *Drosophila melanogaster* embryogenesis. We found that indeed expression variability is lower at extended germband, the phylotypic stage. We explain this pattern by stronger histone modification mediated transcriptional noise control at this stage. In addition, we find evidence that histone modifications can also contribute to mutational robustness in regulatory elements. Thus, the robustness to noise does indeed contributes to robustness of gene expression to genetic variations, and to the conserved phylotypic stage.
