## Supplementary Table S20 for "Selection against expression noise explains the origin of the hourglass pattern of Evo-Devo"

### Sheet: Sheet1
Library E1_1			Library E1_2			Library E2			Library E3
stage	position in 96-well	sample barcode	stage	position in 96-well	sample barcode	stage	position in 96-well	sample barcode	stage	position in 96-well	sample barcode
embryo2-3h	A2	AAATCA	embryo2-3h	E10	CACCGG	embryo2-3h	B6	ATTTTG	embryo2-3h	A10	AGTATA
embryo2-3h	B12	GTTAAA	embryo2-3h	F2	CCCGAG	embryo2-3h	C12	TGTATT	embryo2-3h	A12	ATAGAT
embryo2-3h	C6	TATAAG	embryo2-3h	F3	CCGCAG	embryo2-3h	D10	CATCAG	embryo2-3h	A7	AATTTC
embryo2-3h	D12	GAAGAC	embryo2-3h	F7	CGCAGG	embryo2-3h	D2	TTACTA	embryo2-3h	A8	ACTAAA
embryo2-3h	D2	TTACTA	embryo2-3h	G10	GCGCCA	embryo2-3h	D6	TTTATG	embryo2-3h	B2	ATCTAT
embryo2-3h	D4	TTCATA	embryo2-3h	H11	TGCGCG	embryo2-3h	E1	GGACAT	embryo2-3h	C1	TAAAAC
embryo5-6h	B10	GAATAT	embryo2-3h	H5	GGGCGA	embryo2-3h	E10	CACCGG	embryo2-3h	C8	TATTAC
embryo5-6h	B7	CATAAA	embryo2-3h	H8	GTCGCG	embryo2-3h	E11	CAGCGC	embryo2-3h	C9	TCAAAA
embryo5-6h	C10	TCTAAT	embryo5-6h	E2	GTCAAG	embryo2-3h	H1	GCTGGG	embryo2-3h	D3	TTATCA
embryo5-6h	D10	CATCAG	embryo5-6h	E6	ACCCGG	embryo2-3h	H11	TGCGCG	embryo2-3h	F11	CGGCTG
embryo5-6h	D9	ATCGAG	embryo5-6h	G11	GCGGCT	embryo5-6h	A11	ATAAGT	embryo2-3h	F4	CCGGGT
embryo8-9h	A12	ATAGAT	embryo5-6h	H7	GGTCCC	embryo5-6h	A3	AACATA	embryo2-3h	F5	CCTCGG
embryo8-9h	A3	AACATA	embryo8-9h	E1	GGACAT	embryo5-6h	A4	AAGTTA	embryo2-3h	G12	GCGTGG
embryo8-9h	B8	CTAAAA	embryo8-9h	E9	AGGCGG	embryo5-6h	A7	AATTTC	embryo2-3h	G4	GACGGG
embryo8-9h	B9	CTTAAT	embryo8-9h	F8	CGCCTC	embryo5-6h	A9	AGAATT	embryo2-3h	H9	GTGGGG
embryo8-9h	C11	TGAATA	embryo8-9h	G5	GAGGGC	embryo5-6h	B3	ATGTAA	embryo5-6h	A2	AAATCA
embryo8-9h	C3	TAATAG	embryo8-9h	G7	GCCCCT	embryo5-6h	B7	CATAAA	embryo5-6h	B1	ATATGA
embryo8-9h	C4	TACAAA	embryo8-9h	H10	TCGCGG	embryo5-6h	B8	CTAAAA	embryo5-6h	B9	CTTAAT
embryo8-9h	C5	TAGAAT	embryo8-9h	H12	TGGGCC	embryo5-6h	D7	TTTTAG	embryo5-6h	D1	TTAACT
embryo8-9h	C8	TATTAC	embryo8-9h	H4	GGGACC	embryo5-6h	D9	ATCGAG	embryo5-6h	D4	TTCATA
embryo8-9h	D5	TTGTTA	embryo8-9h	H9	GTGGGG	embryo5-6h	E12	CCACGC	embryo5-6h	D5	TTGTTA
embryo8-9h	D7	TTTTAG	embryo11-12h	E5	CTCTCC	embryo5-6h	F10	CGGAGC	embryo5-6h	D6	TTTATG
embryo11-12h	A1	AAACAT	embryo11-12h	E8	AGCCGC	embryo5-6h	G4	GACGGG	embryo5-6h	E4	TTGTCC
embryo11-12h	A11	ATAAGT	embryo11-12h	F6	CGACGG	embryo5-6h	G9	GCCTGC	embryo5-6h	F12	CGGGTC
embryo11-12h	A4	AAGTTA	embryo14-15h	E12	CCACGC	embryo5-6h	H7	GGTCCC	embryo5-6h	G2	CTCCGC
embryo11-12h	A5	AATATG	embryo14-15h	E4	TTGTCC	embryo5-6h	H8	GTCGCG	embryo5-6h	G3	CTGGGC
embryo11-12h	A6	AATGTA	embryo14-15h	E7	ACGCGC	embryo8-9h	A10	AGTATA	embryo5-6h	G7	GCCCCT
embryo11-12h	A7	AATTTC	embryo14-15h	F10	CGGAGC	embryo8-9h	A6	AATGTA	embryo5-6h	H10	TCGCGG
embryo11-12h	B5	ATTGTT	embryo14-15h	F9	CGCGTG	embryo8-9h	B2	ATCTAT	embryo8-9h	B3	ATGTAA
embryo11-12h	C7	TATCAT	embryo14-15h	G1	CGTCGC	embryo8-9h	C10	TCTAAT	embryo8-9h	D7	TTTTAG
embryo11-12h	C9	TCAAAA	embryo14-15h	G8	GCCGCA	embryo8-9h	D4	TTCATA	embryo8-9h	E12	CCACGC
embryo11-12h	D1	TTAACT	embryo17-18h	G4	GACGGG	embryo8-9h	E4	TTGTCC	embryo8-9h	F8	CGCCTC
embryo11-12h	D6	TTTATG	embryo17-18h	G6	GCAGGC	embryo8-9h	E7	ACGCGC	embryo8-9h	H1	GCTGGG
embryo14-15h	A8	ACTAAA	embryo17-18h	G9	GCCTGC	embryo8-9h	F2	CCCGAG	embryo11-12h	A1	AAACAT
embryo14-15h	A9	AGAATT	embryo17-18h	H1	GCTGGG	embryo8-9h	G5	GAGGGC	embryo11-12h	A9	AGAATT
embryo14-15h	B1	ATATGA	embryo17-18h	H3	GGCGCT	embryo8-9h	H12	TGGGCC	embryo11-12h	B11	GATTAA
embryo14-15h	B11	GATTAA	embryo17-18h	H6	GGGGGT	embryo8-9h	H9	GTGGGG	embryo11-12h	B8	CTAAAA
embryo14-15h	B4	ATTATC	embryo20-21h	E11	CAGCGC	embryo11-12h	A8	ACTAAA	embryo11-12h	C5	TAGAAT
embryo14-15h	C12	TGTATT	embryo20-21h	F1	CCCCAC	embryo11-12h	B10	GAATAT	embryo11-12h	F1	CCCCAC
embryo14-15h	D11	CGACTT	embryo20-21h	F11	CGGCTG	embryo11-12h	B4	ATTATC	embryo11-12h	F3	CCGCAG
embryo14-15h	D8	TTGGAT	embryo20-21h	F12	CGGGTC	embryo11-12h	B9	CTTAAT	embryo11-12h	F7	CGCAGG
embryo17-18h	B2	ATCTAT	embryo20-21h	F4	CCGGGT	embryo11-12h	F11	CGGCTG	embryo11-12h	H4	GGGACC
embryo17-18h	B6	ATTTTG	embryo20-21h	F5	CCTCGG	embryo11-12h	F12	CGGGTC	embryo14-15h	A5	AATATG
embryo17-18h	C1	TAAAAC	embryo20-21h	G12	GCGTGG	embryo11-12h	G10	GCGCCA	embryo14-15h	B4	ATTATC
embryo17-18h	C2	TAACAA	embryo20-21h	H2	GGCACG	embryo11-12h	H2	GGCACG	embryo14-15h	C10	TCTAAT
embryo20-21h	A10	AGTATA	embryo23-24h	E3	TCCAAC	embryo14-15h	C3	TAATAG	embryo14-15h	C3	TAATAG
embryo20-21h	D3	TTATCA	embryo23-24h	G2	CTCCGC	embryo14-15h	C6	TATAAG	embryo14-15h	F10	CGGAGC
embryo23-24h	B3	ATGTAA	embryo23-24h	G3	CTGGGC	embryo14-15h	C7	TATCAT	embryo14-15h	F2	CCCGAG
						embryo14-15h	D1	TTAACT	embryo14-15h	G10	GCGCCA
						embryo14-15h	D8	TTGGAT	embryo14-15h	H2	GGCACG
						embryo14-15h	E9	AGGCGG	embryo14-15h	H5	GGGCGA
						embryo14-15h	G6	GCAGGC	embryo17-18h	D11	CGACTT
						embryo14-15h	G8	GCCGCA	embryo17-18h	E11	CAGCGC
						embryo17-18h	A1	AAACAT	embryo17-18h	E3	TCCAAC
						embryo17-18h	A5	AATATG	embryo17-18h	E9	AGGCGG
						embryo17-18h	B1	ATATGA	embryo17-18h	F9	CGCGTG
						embryo17-18h	B12	GTTAAA	embryo17-18h	H11	TGCGCG
						embryo17-18h	C1	TAAAAC	embryo17-18h	H12	TGGGCC
						embryo17-18h	C8	TATTAC	embryo17-18h	H3	GGCGCT
						embryo17-18h	D5	TTGTTA	embryo20-21h	A11	ATAAGT
						embryo17-18h	E2	GTCAAG	embryo20-21h	A3	AACATA
						embryo17-18h	E5	CTCTCC	embryo20-21h	A4	AAGTTA
						embryo17-18h	F1	CCCCAC	embryo20-21h	B10	GAATAT
						embryo17-18h	F6	CGACGG	embryo20-21h	B5	ATTGTT
						embryo17-18h	G2	CTCCGC	embryo20-21h	B6	ATTTTG
						embryo20-21h	A2	AAATCA	embryo20-21h	B7	CATAAA
						embryo20-21h	C4	TACAAA	embryo20-21h	C2	TAACAA
						embryo20-21h	E6	ACCCGG	embryo20-21h	C4	TACAAA
						embryo20-21h	F3	CCGCAG	embryo20-21h	D2	TTACTA
						embryo20-21h	F5	CCTCGG	embryo20-21h	D9	ATCGAG
						embryo20-21h	F8	CGCCTC	embryo20-21h	E2	GTCAAG
						embryo20-21h	G1	CGTCGC	embryo20-21h	E5	CTCTCC
						embryo20-21h	G11	GCGGCT	embryo20-21h	E6	ACCCGG
						embryo20-21h	H10	TCGCGG	embryo20-21h	E7	ACGCGC
						embryo23-24h	A12	ATAGAT	embryo20-21h	E8	AGCCGC
						embryo23-24h	B11	GATTAA	embryo20-21h	G11	GCGGCT
						embryo23-24h	B5	ATTGTT	embryo20-21h	G6	GCAGGC
						embryo23-24h	C11	TGAATA	embryo20-21h	G9	GCCTGC
						embryo23-24h	C2	TAACAA	embryo20-21h	H7	GGTCCC
						embryo23-24h	C5	TAGAAT	embryo23-24h	A6	AATGTA
						embryo23-24h	C9	TCAAAA	embryo23-24h	B12	GTTAAA
						embryo23-24h	D11	CGACTT	embryo23-24h	C11	TGAATA
						embryo23-24h	D12	GAAGAC	embryo23-24h	C12	TGTATT
						embryo23-24h	D3	TTATCA	embryo23-24h	C6	TATAAG
						embryo23-24h	E3	TCCAAC	embryo23-24h	C7	TATCAT
						embryo23-24h	E8	AGCCGC	embryo23-24h	D10	CATCAG
						embryo23-24h	F4	CCGGGT	embryo23-24h	D12	GAAGAC
						embryo23-24h	F7	CGCAGG	embryo23-24h	D8	TTGGAT
						embryo23-24h	F9	CGCGTG	embryo23-24h	E1	GGACAT
						embryo23-24h	G12	GCGTGG	embryo23-24h	E10	CACCGG
						embryo23-24h	G3	CTGGGC	embryo23-24h	F6	CGACGG
						embryo23-24h	G7	GCCCCT	embryo23-24h	G1	CGTCGC
						embryo23-24h	H3	GGCGCT	embryo23-24h	G5	GAGGGC
						embryo23-24h	H4	GGGACC	embryo23-24h	G8	GCCGCA
						embryo23-24h	H5	GGGCGA	embryo23-24h	H6	GGGGGT
						embryo23-24h	H6	GGGGGT	embryo23-24h	H8	GTCGCG
